# Divergent effects of healthy ageing on semantic knowledge and control: Evidence from novel comparisons with semantically-impaired patients

**DOI:** 10.1101/216192

**Authors:** Paul Hoffman

## Abstract

Effective use of semantic knowledge requires a set of conceptual representations and control processes which ensure that currently-relevant aspects of this knowledge are retrieved and selected. It is well-established that levels of semantic knowledge increase across the lifespan. However, the effects of ageing on semantic control processes have not been assessed. I addressed this issue by comparing the performance profiles of young and older people on a verbal comprehension test. Two sets of variables were used to predict accuracy and RT in each group: (a) the psycholinguistic properties of words probed in each trial, (b) the performance on each trial by two groups of semantically-impaired neuropsychological patients. Young people demonstrated poor performance for low frequency and abstract words, suggesting that they had difficulty processing words with intrinsically weak semantic representations. Indeed, performance in this group was strongly predicted by the performance of patients with semantic dementia, who suffer from degradation of semantic knowledge. In contrast, older adults performed poorly on trials where the target semantic relationship was weak and distractor relationships strong – conditions which require high levels of controlled processing. Their performance was not predicted by the performance of semantic dementia patients, but was predicted by the performance of patients with semantic control deficits. These findings indicate that the effects of ageing on semantic cognition are more complex than has previously been assumed. While older people have larger stores of knowledge than young people, they appear to be less skilled at exercising control over the activation of this knowledge.
