## Supplementary Materials for "Divergent effects of healthy ageing on semantic knowledge and control: Evidence from novel comparisons with semantically-impaired patients"

### Sheet: Sheet1
Probe	Target	Foil1	Foil2	Frequency (log)	Imageability	SemD	TDS
adultery	infidelity	molecule	relic	0.829573	494	1.29415	0.669473
advantage	benefit	tendency	condition	1.84123	292	2.19176	0.279244
alias	pseudonym	condescension	reprisal	0.337097	294	1.82949	0.517082
ambulance	lifeboat	ant	wallet	0.937198	627	1.42631	0.209935
ancient	old	sharp	sweet	1.92176	451	1.70214	0.0763048
arbiter	mediator	undertaking	reformation	0.325786	257	1.72493	0.275092
attribute	trait	preference	complication	0.772043	295	1.72426	0.229896
audit	inspection	enigma	derivation	0.379604	253	1.14429	0.492863
average	typical	actual	latter	1.99189	297	1.96114	0.217833
basic	simple	considerable	recent	2.03694	271	2.11109	0.377842
bedroom	kitchen	grass	artist	1.75485	629	1.45562	0.450671
bequest	legacy	complication	chronology	0.302241	294	1.25265	0.187012
boredom	dullness	token	recruit	1.18947	406	1.73631	0.540524
broad	wide	evil	fresh	1.63302	463	2.08913	0.380863
butterfly	moth	volcano	gym	0.772043	624	1.57831	0.329568
cartilage	gristle	dowry	madness	0.34812	421	1.10124	0.257487
cause	make	consider	return	2.10085	282	2.13015	0.0320222
chestnut	conker	swamp	eagle	0.676055	602	1.52769	0.082699
child	kid	university	road	2.63154	619	1.61976	0.371359
clean	wash	send	pass	1.95097	454	1.90931	0.276749
coffee	tea	neck	key	1.96775	618	1.53033	0.514235
consider	think	develop	determine	1.92494	264	2.1214	0.190896
constant	regular	essential	aware	1.70852	290	2.04338	0.114823
criterion	norm	suffix	resumption	0.979889	250	1.63634	0.30388
crush	squash	gasp	blink	0.948271	480	1.88193	0.183697
deity	divinity	vitriol	incredulity	0.552648	299	0.92335	0.307037
despot	tyrant	unreality	disclosure	0.264343	297	1.62051	0.714378
dirge	lament	emanation	rarity	0.125545	262	1.76226	0.285326
distance	length	health	scene	1.95529	432	1.94065	0.312986
education	teaching	front	department	2.37008	416	1.69808	0.472042
effect	consequence	reason	difference	2.20274	280	2.20587	0.116511
emulsion	paint	titbit	riddle	0.41832	451	1.14538	0.197282
enamel	coating	molasses	labyrinth	0.715163	451	1.3984	0.283355
expanse	vastness	canon	duel	0.696049	497	1.4819	0.530315
factor	part	advantage	instance	1.65558	269	2.07686	0.146689
fallacy	myth	impropriety	conjugation	0.531764	287	1.61816	0.569987
fashion	style	column	shelter	1.74274	474	1.85424	0.335321
forest	woods	wine	boat	1.83948	633	1.29788	0.31407
freedom	independence	aid	month	2.00528	437	1.91742	0.400382
frog	toad	jewel	pickle	0.724413	617	1.57551	0.512622
function	purpose	responsibility	extent	1.77159	294	1.90912	0.119853
gallant	heroic	fertile	tame	0.686167	447	1.58192	0.484466
gentry	squire	sedative	perch	0.920042	462	1.18307	0.435001
helmet	headdress	caterpillar	scissors	1.01173	620	1.49196	0.153748
hostility	aggression	siege	oath	1.22557	437	1.78066	0.376885
humour	wit	carbohydrate	whiff	1.42739	462	1.71666	0.614488
impetus	motivation	equity	misconception	0.780168	272	2.04824	0.397403
interim	temporary	reciprocal	indifferent	0.814961	261	1.58541	0.253061
jewel	gem	harp	lobster	0.579017	621	1.79271	0.456345
keep	save	become	put	2.54524	284	2.09971	0.0962094
kite	toy	squirrel	zipper	0.603876	624	1.23857	0.124519
kitten	gosling	ski	sunburn	0.696049	639	1.34892	0.439246
lobster	crayfish	bracelet	helmet	0.478736	630	1.31206	0.358316
master	professor	edge	enemy	1.70805	495	1.80009	0.161996
money	cash	car	church	2.60712	604	1.95615	0.478676
morass	mire	substratum	gist	0.302241	256	1.82693	0.481688
mother	parent	bed	money	2.6325	638	1.59004	0.246183
necklace	choker	geese	lemonade	0.517262	606	1.37428	0.283978
omen	portent	recess	benzene	0.572573	413	1.72807	0.569597
opponent	foe	optimism	evolution	1.26421	408	1.49695	0.65844
ordinary	normal	previous	significant	1.98642	271	2.05008	0.175332
pair	couple	childhood	master	1.75056	480	1.89301	0.490695
pattern	design	performance	conference	1.8726	453	1.94614	0.0896099
plant	tree	heart	window	1.86769	605	1.56119	0.1285
private	personal	single	strong	2.28796	432	1.9696	0.201213
problem	difficulty	law	service	2.42865	411	2.12615	0.421724
proper	appropriate	limited	apparent	1.81936	295	2.13497	0.453173
property	building	committee	research	1.84088	466	1.72602	0.270722
protocol	etiquette	allegory	debacle	0.759562	258	1.51032	0.284323
puppy	kitten	peach	cider	0.767922	635	0.931969	0.581952
quake	tremor	infinity	buyer	0.0672933	463	1.47492	0.710427
reason	explanation	value	influence	2.36518	285	2.14162	0.460537
religion	faith	growth	design	1.71884	434	1.30415	0.486471
revolver	pistol	sunset	mist	0.724413	629	1.21641	0.627357
river	stream	square	doctor	2.03849	633	1.54303	0.340968
road	street	fire	student	2.32795	609	1.83894	0.329175
rock	stone	bottle	winter	1.90668	612	1.4881	0.252992
rogue	scoundrel	polka	gasket	0.531764	478	1.81533	0.253243
shrimp	prawn	pyramid	nun	0.34812	618	0.846242	0.633102
significant	important	normal	ordinary	1.82882	261	2.14932	0.294477
society	public	air	period	2.4462	440	1.82735	0.222179
strength	power	literature	temperature	1.96644	470	2.01779	0.269744
student	pupil	summer	radio	2.0222	603	1.48396	0.469761
suffix	inflection	perpetrator	temerity	0.192751	254	1.12788	0.0293136
sun	moon	horse	bridge	2.17962	639	1.64617	0.30838
telephone	radio	dog	knife	2.0091	655	1.7308	0.196926
tendency	trend	factor	concept	1.59527	261	1.96705	0.148011
tulip	daffodil	banana	alligator	0.250938	641	1.5097	0.361209
valley	hills	baby	ship	1.70279	600	1.64244	0.524829
value	price	effect	purpose	2.06477	289	2.06481	0.335046
verity	certainty	artifice	mediocrity	0	240	1.14039	0.00516599
violin	viola	shed	rabbit	0.728966	606	0.9325	0.740282
wicket	pitch	flora	rubble	0.822329	473	1.0257	0.187993
window	door	eye	plant	2.12553	602	1.62816	0.476145
winter	summer	clothes	sea	1.90578	621	1.69173	0.572627
zipper	fastener	raspberry	mosquito	0.369361	632	1.20449	0.38797
